# *Enterococcus faecalis* redox metabolism activates the unfolded protein response to impair wound healing

**DOI:** 10.1101/2025.08.07.669218

**Authors:** Aaron Ming Zhi Tan, Cenk Celik, Stella Yue Ting Lee, Mark Veleba, Caroline S. Manzano, Rahim MK Abdul, Guillaume Thibault, Kimberly A. Kline

## Abstract

*Enterococcus faecalis* is an opportunistic pathogen that thrives in biofilm-associated infections and delays wound healing, yet how it impairs host tissue responses is unclear. Here, we identified extracellular electron transport (EET) as a previously unrecognized source of ROS in *E. faecalis* and show that this activity directly triggers the unfolded protein response (UPR) in epithelial cells and delays epithelial cell migration. ROS detoxification with catalase suppressed *E. faecalis*-induced UPR and rescued epithelial cell migration, while exogenous H_2_O_2_ was sufficient to restore UPR activation in EET-deficient strains. Importantly, UPR disruption by pharmacological inhibition also impaired cell migration, highlighting a critical role for UPR homeostasis in wound repair. Our findings establish EET as a novel virulence mechanism that links bacterial redox metabolism to host cell stress and impaired repair, offering new avenues for therapeutic intervention in chronic infections.
